# A plant-specific clade of serine/arginine-rich proteins regulates RNA splicing homeostasis and thermotolerance in tomato

**DOI:** 10.1101/2024.05.15.594399

**Authors:** Remus RE Rosenkranz, Stavros Vraggalas, Mario Keller, Srimeenakshi Sankaranarayanan, François McNicoll, Karin Löchli, Daniela Bublak, Moussa Benhamed, Martin Crespi, Thomas Berberich, Christos Bazakos, Michael Feldbrügge, Enrico Schleiff, Michaela Müller-McNicoll, Kathi Zarnack, Sotirios Fragkostefanakis

## Abstract

High temperatures cause heat stress (HS), which has negative effects on plant growth and development and affects many cellular processes including pre-mRNA splicing. In tomato plants the splicing profile of many of genes is altered under HS, including that of *HSFA2*, a central transcriptional regulator of thermotolerance. To identify the core splicing regulators of HS-sensitive alternative splicing, we used *HSFA2* as bait and identified two plant-specific members of the serine/arginine-rich family of splicing factors, namely RS2Z35 and RS2Z36, that inhibit *HSFA2* intron splicing. Single and double CRISPR mutants of these proteins show dysregulated splicing of many genes and exhibit lower basal and acquired thermotolerance. Individual-nucleotide resolution UV cross-linking and immunoprecipitation (iCLIP) of tomato leaves revealed that the majority of HS-sensitive alternatively spliced RNAs are bound by RS2Z35 and RS2Z36 and this interaction occurs at purine-rich RNA motifs. Phenotypic and transcriptome analyses revealed that RS2Z35 and RS2Z36 are important players in the stress response and thermotolerance in plants that mitigate the negative effects of HS on RNA splicing homeostasis.
