## Supplementary Dataset 3 for "A plant-specific clade of serine/arginine-rich proteins regulates RNA splicing homeostasis and thermotolerance in tomato"

### Sheet: Sheet1
DAS/DE	GO biological process complete	Number of genes	Fold enrichment	p-value
DE	cellular response to heat (GO:0034605)	18	5.11	0.000934
DE	response to osmotic stress (GO:0006970)	13	5.1	0.0321
DE	protein refolding (GO:0042026)	18	4.63	0.00268
DE	chaperone cofactor-dependent protein refolding (GO:0051085)	22	3.94	0.00171
DE	amino acid transport (GO:0006865)	23	3.11	0.0229
DE	response to inorganic substance (GO:0010035)	26	3.02	0.0103
DE	response to oxygen-containing compound (GO:1901700)	43	2.17	0.0267
DE	transmembrane transport (GO:0055085)	104	2.05	7.36e-07
DE	RNA modification (GO:0009451)	57	1.98	0.0137
DE	response to organic substance (GO:0010033)	68	1.95	0.00347
DE	regulation of DNA-templated transcription (GO:0006355)	156	1.51	0.00495
DAS	mRNA splicing, via spliceosome (GO:0000398)	34	3.53	5.91e-06
DAS	carbohydrate derivative biosynthetic process (GO:1901137)	39	2.87	6.38e-05
DAS	rRNA processing (GO:0006364)	32	3.03	0.000347
DAS	protein targeting (GO:0006605)	30	3.07	0.000616
DAS	glycerophospholipid biosynthetic process (GO:0046474)	17	5.09	0.000629
DAS	macroautophagy (GO:0016236)	14	6.16	0.001
DAS	nuclear-transcribed mRNA catabolic process (GO:0000956)	17	4.8	0.00123
DAS	nucleobase-containing compound biosynthetic process (GO:0034654)	42	2.39	0.00229
DAS	peptidyl-serine phosphorylation (GO:0018105)	22	3.58	0.00237
DAS	protein maturation (GO:0051604)	17	4.39	0.00343
DAS	glycoprotein metabolic process (GO:0009100)	17	4.31	0.00416
DAS	ubiquitin-dependent protein catabolic process (GO:0006511)	44	2.25	0.00444
DAS	regulation of cellular catabolic process (GO:0031329)	14	5.11	0.00596
DAS	RNA methylation (GO:0001510)	15	4.58	0.00835
DAS	positive regulation of metabolic process (GO:0009893)	39	2.32	0.00837
DAS	establishment of protein localization to organelle (GO:0072594)	31	2.64	0.00843
DAS	protein dephosphorylation (GO:0006470)	21	3.34	0.00991
DAS	cellular component assembly (GO:0022607)	51	2.04	0.0125
DAS	cytoskeleton organization (GO:0007010)	30	2.62	0.0126
DAS	RNA export from nucleus (GO:0006405)	13	5.12	0.0127
DAS	vesicle fusion (GO:0006906)	14	4.65	0.0144
DAS	positive regulation of nucleobase-containing compound metabolic process (GO:0045935)	31	2.52	0.0157
DAS	intracellular signal transduction (GO:0035556)	33	2.48	0.016
DAS	regulation of mRNA metabolic process (GO:1903311)	16	3.99	0.0181
DAS	tRNA processing (GO:0008033)	23	2.99	0.0181
DAS	establishment of protein localization to membrane (GO:0090150)	18	3.59	0.0187
DAS	organelle localization (GO:0051640)	20	3.29	0.0197
DAS	protein palmitoylation (GO:0018345)	10	6.51	0.0253
DAS	protein prenylation (GO:0018342)	7	11.64	0.0295
DAS	vacuole organization (GO:0007033)	11	5.49	0.0355
DAS	regulation of response to stimulus (GO:0048583)	17	3.48	0.0441
DAS	intracellular monoatomic cation homeostasis (GO:0030003)	18	3.32	0.045
DAS	tRNA aminoacylation for protein translation (GO:0006418)	13	4.42	0.0457
