## Supplementary Dataset 8 for "A plant-specific clade of serine/arginine-rich proteins regulates RNA splicing homeostasis and thermotolerance in tomato"

### Sheet: RS2Z35-BS motif
RANK	DB	ID	ALT_ID	CONSENSUS	TP	TP%	FP	FP%	ENR_RATIO	SCORE_THR	PVALUE	LOG_PVALUE	EVALUE	LOG_EVALUE	QVALUE	LOG_QVALUE
1	streme_out/streme.xml	1-UGGUG	STREME-1	UGGUG	24149	54.55	19881	44.91	1.21	4.5	1.72e-181	-416.22	4.3e-179	-410.7	2.66e-179	-411.18
2	db/motif_databases/RNA/Ray2013_rbp_All_Species.meme	RNCMPT00036	LIN28A	HGGAGAA	18618	42.06	16666	37.65	1.12	3.5	3.23e-41	-93.23	8.07e-39	-87.71	2.49e-39	-88.89
3	streme_out/streme.xml	5-UGCAG	STREME-5	UGCAG	31005	70.04	29242	66.06	1.06	0.16	2.86e-37	-84.15	7.15e-35	-78.62	1.47e-35	-80.2
4	db/motif_databases/RNA/Ray2013_rbp_All_Species.meme	RNCMPT00072	SRSF2	AGGAGWDR	8552	19.32	7118	16.08	1.2	5.3	7.61e-37	-83.17	1.9e-34	-77.65	2.94e-35	-79.51
5	streme_out/streme.xml	6-GMAGC	STREME-6	GMAGC	6785	15.33	5507	12.44	1.23	7.6	9.99e-36	-80.59	2.5e-33	-75.07	3.09e-34	-77.16
6	db/motif_databases/RNA/Ray2013_rbp_All_Species.meme	RNCMPT00248	Rbm4.3	NACGACGM	1555	3.51	1001	2.26	1.55	8.6	3.92e-29	-65.41	9.79e-27	-59.89	1.01e-27	-62.16
7	db/motif_databases/RNA/Ray2013_rbp_All_Species.meme	RNCMPT00199	PF10_0068	DGGAGGAR	20932	47.28	19330	43.67	1.08	2	1.6e-27	-61.7	4e-25	-56.18	3.37e-26	-58.65
8	streme_out/streme.xml	2-UGAAG	STREME-2	UGAAG	8187	18.49	6976	15.76	1.17	4.7	1.74e-27	-61.61	4.36e-25	-56.09	3.37e-26	-58.65
9	db/motif_databases/RNA/Ray2013_rbp_All_Species.meme	RNCMPT00137	MUB	AACCCUA	273	0.62	81	0.18	3.34	12	7.69e-26	-57.83	1.92e-23	-52.31	1.32e-24	-54.99
10	db/motif_databases/RNA/Ray2013_rbp_All_Species.meme	RNCMPT00238	NCU02404	GGAGGAR	15052	34	13610	30.74	1.11	3.2	2.05e-25	-56.85	5.13e-23	-51.32	2.97e-24	-54.17
11	db/motif_databases/RNA/Ray2013_rbp_All_Species.meme	RNCMPT00067	SRSF9	GGRWGGA	18802	42.47	17288	39.05	1.09	3.7	2.11e-25	-56.82	5.29e-23	-51.29	2.97e-24	-54.17
12	db/motif_databases/RNA/Ray2013_rbp_All_Species.meme	RNCMPT00252	Tb_0252	WGUAGAU	24001	54.22	22519	50.87	1.07	1.4	1.05e-23	-52.91	2.62e-21	-47.39	1.35e-22	-50.36
13	db/motif_databases/RNA/Ray2013_rbp_All_Species.meme	RNCMPT00122	BRU-3	GUGGUGU	19742	44.6	18341	41.43	1.08	1.5	1.01e-21	-48.35	2.52e-19	-42.83	1.2e-20	-45.87
14	db/motif_databases/RNA/Ray2013_rbp_All_Species.meme	RNCMPT00177	SFPQ	GURGUKU	23237	52.49	21894	49.46	1.06	3.3	9.17e-20	-43.84	2.29e-17	-38.31	1.01e-18	-41.43
15	db/motif_databases/RNA/Ray2013_rbp_All_Species.meme	RNCMPT00066	SF2	DGGAGGA	26289	59.39	24981	56.43	1.05	0.035	2.85e-19	-42.7	7.12e-17	-37.18	2.93e-18	-40.37
16	streme_out/streme.xml	3-UCUUC	STREME-3	UCUUC	13584	30.69	12402	28.02	1.1	3.8	1.42e-18	-41.09	3.56e-16	-35.57	1.38e-17	-38.83
17	db/motif_databases/RNA/Ray2013_rbp_All_Species.meme	RNCMPT00154	RBM5	GAAGGAG	17866	40.36	16604	37.51	1.08	3.6	1.78e-18	-40.87	4.44e-16	-35.35	1.61e-17	-38.66
18	db/motif_databases/RNA/Ray2013_rbp_All_Species.meme	RNCMPT00237	Pp_0237	GAUGGAGU	12682	28.65	11561	26.12	1.1	3.9	1.56e-17	-38.7	3.89e-15	-33.18	1.33e-16	-36.55
19	db/motif_databases/RNA/Ray2013_rbp_All_Species.meme	RNCMPT00161	FXR1	AAYGACRA	7997	18.06	7109	16.06	1.12	4.8	1.13e-15	-34.42	2.82e-13	-28.9	9.17e-15	-32.32
20	db/motif_databases/RNA/Ray2013_rbp_All_Species.meme	RNCMPT00163	SRSF1	GGAGGAG	21368	48.27	20219	45.67	1.06	2.2	5.34e-15	-32.86	1.33e-12	-27.34	4.12e-14	-30.82
21	db/motif_databases/RNA/Ray2013_rbp_All_Species.meme	RNCMPT00061	RSF1	ACGACGA	766	1.73	494	1.12	1.55	9.9	5.88e-15	-32.77	1.47e-12	-27.25	4.32e-14	-30.77
22	db/motif_databases/RNA/Ray2013_rbp_All_Species.meme	RNCMPT00049	RBM28	GWGUAGW	26916	60.8	25810	58.3	1.04	0.15	1.91e-14	-31.59	4.77e-12	-26.07	1.34e-13	-29.64
23	db/motif_databases/RNA/Ray2013_rbp_All_Species.meme	RNCMPT00002	ANKHD1	AGACGUW	5656	12.78	4930	11.14	1.15	3.1	2.91e-14	-31.17	7.26e-12	-25.65	1.95e-13	-29.27
24	db/motif_databases/RNA/Ray2013_rbp_All_Species.meme	RNCMPT00073	SRSF7	GACGACGR	502	1.13	292	0.66	1.72	11	3.35e-14	-31.03	8.38e-12	-25.51	2.16e-13	-29.17
25	db/motif_databases/RNA/Ray2013_rbp_All_Species.meme	RNCMPT00109	SRSF1	GGAGGRV	21212	47.92	20105	45.42	1.06	1.1	4.63e-14	-30.7	1.16e-11	-25.18	2.86e-13	-28.88
26	db/motif_databases/RNA/Ray2013_rbp_All_Species.meme	RNCMPT00078	TRA2	GAAGAAG	2848	6.43	2335	5.27	1.22	7.9	1.11e-13	-29.83	2.77e-11	-24.31	6.58e-13	-28.05
27	db/motif_databases/RNA/Ray2013_rbp_All_Species.meme	RNCMPT00162	LIN28A	CGGAGGR	8408	18.99	7583	17.13	1.11	5.3	3.01e-13	-28.83	7.53e-11	-23.31	1.72e-12	-27.09
28	db/motif_databases/RNA/Ray2013_rbp_All_Species.meme	RNCMPT00059	REF2	AGAAGGC	8785	19.85	7986	18.04	1.1	5.1	3.82e-12	-26.29	9.54e-10	-20.77	2.1e-11	-24.58
29	db/motif_databases/RNA/Ray2013_rbp_All_Species.meme	RNCMPT00279	RBM47	GAUGAWN	3068	6.93	2573	5.81	1.19	7.2	5.18e-12	-25.99	1.29e-09	-20.46	2.76e-11	-24.31
30	db/motif_databases/RNA/Ray2013_rbp_All_Species.meme	RNCMPT00108	SRSF1	GGAGGRV	22970	51.89	22040	49.79	1.04	0.64	2.11e-10	-22.28	5.28e-08	-16.76	1.09e-09	-20.64
31	db/motif_databases/RNA/Ray2013_rbp_All_Species.meme	RNCMPT00280	Rbm47	GAUGAWH	2419	5.46	2038	4.6	1.19	7.4	2.55e-09	-19.79	6.36e-07	-14.27	1.27e-08	-18.18
32	db/motif_databases/RNA/Ray2013_rbp_All_Species.meme	RNCMPT00001	A1CF	WUAAUUR	2307	5.21	1942	4.39	1.19	5.2	5.13e-09	-19.09	1.28e-06	-13.57	2.48e-08	-17.51
33	db/motif_databases/RNA/Ray2013_rbp_All_Species.meme	RNCMPT00150	ESRP2	UGGGGAU	20514	46.34	19672	44.44	1.04	1.9	6.85e-09	-18.8	1.71e-06	-13.28	3.2e-08	-17.26
34	db/motif_databases/RNA/Ray2013_rbp_All_Species.meme	RNCMPT00106	SRSF1	GGAGGAM	3497	7.9	3069	6.93	1.14	7.1	2.15e-08	-17.66	5.37e-06	-12.14	9.75e-08	-16.14
35	db/motif_databases/RNA/Ray2013_rbp_All_Species.meme	RNCMPT00230	Tb_0230	AGAAGGAC	7434	16.79	6855	15.49	1.08	4.4	6.43e-08	-16.56	1.61e-05	-11.04	2.84e-07	-15.07
36	db/motif_databases/RNA/Ray2013_rbp_All_Species.meme	RNCMPT00124	LARK	NCGCGCGG	4667	10.54	4195	9.48	1.11	4.7	6.63e-08	-16.53	1.66e-05	-11.01	2.84e-07	-15.07
37	db/motif_databases/RNA/Ray2013_rbp_All_Species.meme	RNCMPT00148	ROX8	CCAUUUU	2654	6	2295	5.18	1.16	7.2	8.05e-08	-16.33	2.01e-05	-10.81	3.36e-07	-14.91
38	streme_out/streme.xml	4-AACCC	STREME-4	AACCC	772	1.74	581	1.31	1.33	10	9.27e-08	-16.19	2.32e-05	-10.67	3.77e-07	-14.79
39	db/motif_databases/RNA/Ray2013_rbp_All_Species.meme	RNCMPT00291	A1CF	KUAAUUS	2742	6.19	2385	5.39	1.15	4.9	1.49e-07	-15.72	3.73e-05	-10.2	5.91e-07	-14.34
40	db/motif_databases/RNA/Ray2013_rbp_All_Species.meme	RNCMPT00099	MSI	AGUAGKW	25750	58.17	25008	56.49	1.03	0.049	2.39e-07	-15.25	5.97e-05	-9.73	9.22e-07	-13.9
41	db/motif_databases/RNA/Ray2013_rbp_All_Species.meme	RNCMPT00020	FXR2	GGACRRG	4723	10.67	4285	9.68	1.1	5.8	5.9e-07	-14.34	0.000148	-8.82	2.22e-06	-13.02
42	db/motif_databases/RNA/Ray2013_rbp_All_Species.meme	RNCMPT00040	MSI	AGUAGKW	23954	54.11	23248	52.52	1.03	0.56	1.02e-06	-13.79	0.000255	-8.27	3.75e-06	-12.49
43	db/motif_databases/RNA/Ray2013_rbp_All_Species.meme	RNCMPT00272	SRP54	GUAGGDR	24481	55.3	23784	53.73	1.03	1.6	1.32e-06	-13.54	0.000329	-8.02	4.73e-06	-12.26
44	db/motif_databases/RNA/Ray2013_rbp_All_Species.meme	RNCMPT00007	CG2950	CRACGAM	468	1.06	336	0.76	1.39	12	1.65e-06	-13.31	0.000413	-7.79	5.8e-06	-12.06
45	db/motif_databases/RNA/Ray2013_rbp_All_Species.meme	RNCMPT00261	Ng_0261	AAUUUUG	3404	7.69	3045	6.88	1.12	6.7	1.82e-06	-13.22	0.000455	-7.69	6.25e-06	-11.98
46	db/motif_databases/RNA/Ray2013_rbp_All_Species.meme	RNCMPT00055	RBM5	GAAGGAA	9525	21.52	8969	20.26	1.06	4.9	2.23e-06	-13.01	0.000558	-7.49	7.49e-06	-11.8
47	db/motif_databases/RNA/Ray2013_rbp_All_Species.meme	RNCMPT00138	RIN	RRAUGAUD	12209	27.58	11611	26.23	1.05	4.8	3.03e-06	-12.71	0.000757	-7.19	9.94e-06	-11.52
48	db/motif_databases/RNA/Ray2013_rbp_All_Species.meme	RNCMPT00127	RBP1-LIKE	AUCADCG	997	2.25	812	1.83	1.23	8.7	6.09e-06	-12.01	0.00152	-6.49	1.96e-05	-10.84
49	db/motif_databases/RNA/Ray2013_rbp_All_Species.meme	RNCMPT00107	SRSF1	GGAGGAN	26871	60.7	26258	59.32	1.02	0.0089	1.34e-05	-11.22	0.00336	-5.7	4.23e-05	-10.07
50	db/motif_databases/RNA/Ray2013_rbp_All_Species.meme	RNCMPT00205	RO3G_00049	AGGGGAA	20959	47.35	20389	46.06	1.03	0.17	6.33e-05	-9.67	0.0158	-4.15	0.000196	-8.54
51	db/motif_databases/RNA/Ray2013_rbp_All_Species.meme	RNCMPT00146	CG7804	AGKGUGR	34792	78.59	34339	77.57	1.01	1.3	0.00012	-9.03	0.0301	-3.5	0.000364	-7.92
52	db/motif_databases/RNA/Ray2013_rbp_All_Species.meme	RNCMPT00241	RBM45	GACGACM	281	0.63	202	0.46	1.39	11	0.000181	-8.62	0.0453	-3.09	0.000538	-7.53

### Sheet: RS2Z36-BS motif
RANK	DB	ID	ALT_ID	CONSENSUS	TP	TP%	FP	FP%	ENR_RATIO	SCORE_THR	PVALUE	LOG_PVALUE	EVALUE	LOG_EVALUE	QVALUE	LOG_QVALUE
1	streme_out/streme.xml	1-UGGAG	STREME-1	UGGAG	22206	39.59	17077	30.44	1.3	5.2	8.63e-227	-520.53	2.2e-224	-514.99	1.21e-224	-515.59
2	streme_out/streme.xml	2-UGAUG	STREME-2	UGAUG	12189	21.73	9615	17.14	1.27	4.4	2.09e-84	-192.68	5.32e-82	-187.14	1.46e-82	-188.43
3	streme_out/streme.xml	3-CGACG	STREME-3	CGACG	7245	12.92	5270	9.39	1.37	5.7	8.79e-79	-179.73	2.24e-76	-174.19	4.1e-77	-175.89
4	db/motif_databases/RNA/Ray2013_rbp_All_Species.meme	RNCMPT00036	LIN28A	HGGAGAA	23185	41.33	20139	35.9	1.15	3.9	3.74e-78	-178.28	9.54e-76	-172.74	1.31e-76	-174.73
5	db/motif_databases/RNA/Ray2013_rbp_All_Species.meme	RNCMPT00248	Rbm4.3	NACGACGM	3520	6.27	2221	3.96	1.58	7.1	4.34e-70	-159.71	1.11e-67	-154.17	1.22e-68	-156.38
6	db/motif_databases/RNA/Ray2013_rbp_All_Species.meme	RNCMPT00072	SRSF2	AGGAGWDR	20557	36.65	17923	31.95	1.15	3.8	6.32e-62	-140.92	1.61e-59	-135.37	1.48e-60	-137.77
7	streme_out/streme.xml	7-UGUUG	STREME-7	UGUUG	8246	14.7	6404	11.42	1.29	5	2.96e-60	-137.07	7.55e-58	-131.53	5.92e-59	-134.07
8	db/motif_databases/RNA/Ray2013_rbp_All_Species.meme	RNCMPT00238	NCU02404	GGAGGAR	11072	19.74	9074	16.18	1.22	5	8.77e-55	-124.47	2.24e-52	-118.93	1.54e-53	-121.61
9	db/motif_databases/RNA/Ray2013_rbp_All_Species.meme	RNCMPT00066	SF2	DGGAGGA	13068	23.3	10947	19.51	1.19	4.4	4.47e-54	-122.84	1.14e-51	-117.3	6.95e-53	-120.1
10	streme_out/streme.xml	6-UGAAG	STREME-6	UGAAG	6105	10.88	4703	8.38	1.3	8.3	4.97e-46	-104.31	1.27e-43	-98.77	6.97e-45	-101.67
11	db/motif_databases/RNA/Ray2013_rbp_All_Species.meme	RNCMPT00199	PF10_0068	DGGAGGAR	4265	7.6	3129	5.58	1.36	7.5	6.48e-43	-97.14	1.65e-40	-91.6	8.25e-42	-94.6
12	db/motif_databases/RNA/Ray2013_rbp_All_Species.meme	RNCMPT00237	Pp_0237	GAUGGAGU	13555	24.16	11675	20.81	1.16	4.9	1.73e-41	-93.86	4.41e-39	-88.32	2.02e-40	-91.4
13	db/motif_databases/RNA/Ray2013_rbp_All_Species.meme	RNCMPT00061	RSF1	ACGACGA	12358	22.03	10606	18.91	1.17	2.4	1.01e-38	-87.49	2.57e-36	-81.95	1.09e-37	-85.11
14	db/motif_databases/RNA/Ray2013_rbp_All_Species.meme	RNCMPT00137	MUB	AACCCUA	311	0.55	69	0.12	4.46	12	3.28e-38	-86.31	8.37e-36	-80.77	3.29e-37	-84.01
15	db/motif_databases/RNA/Ray2013_rbp_All_Species.meme	RNCMPT00122	BRU-3	GUGGUGU	23146	41.26	21040	37.51	1.1	2.2	3.59e-38	-86.22	9.14e-36	-80.68	3.35e-37	-83.99
16	streme_out/streme.xml	5-UCUUC	STREME-5	UCUUC	9190	16.38	7657	13.65	1.2	5	7.11e-38	-85.54	1.81e-35	-80	6.23e-37	-83.37
17	db/motif_databases/RNA/Ray2013_rbp_All_Species.meme	RNCMPT00252	Tb_0252	WGUAGAU	37019	65.99	35025	62.44	1.06	1	1.09e-35	-80.5	2.79e-33	-74.96	9.02e-35	-78.39
18	db/motif_databases/RNA/Ray2013_rbp_All_Species.meme	RNCMPT00163	SRSF1	GGAGGAG	14869	26.51	13087	23.33	1.14	4.6	4.75e-35	-79.03	1.21e-32	-73.49	3.7e-34	-76.98
19	db/motif_databases/RNA/Ray2013_rbp_All_Species.meme	RNCMPT00161	FXR1	AAYGACRA	14304	25.5	12670	22.59	1.13	4.2	1.84e-30	-68.47	4.69e-28	-62.93	1.36e-29	-66.47
20	streme_out/streme.xml	4-UGCAG	STREME-4	UGCAG	5595	9.97	4512	8.04	1.24	8.7	7.14e-30	-67.11	1.82e-27	-61.57	5e-29	-65.16
21	db/motif_databases/RNA/Ray2013_rbp_All_Species.meme	RNCMPT00241	RBM45	GACGACM	9008	16.06	7702	13.73	1.17	5.6	3.4e-28	-63.25	8.67e-26	-57.71	2.27e-27	-61.35
22	db/motif_databases/RNA/Ray2013_rbp_All_Species.meme	RNCMPT00162	LIN28A	CGGAGGR	18707	33.35	17038	30.37	1.1	4.3	5.72e-27	-60.43	1.46e-24	-54.89	3.64e-26	-58.57
23	db/motif_databases/RNA/Ray2013_rbp_All_Species.meme	RNCMPT00177	SFPQ	GURGUKU	24649	43.94	22959	40.93	1.07	3.9	9.58e-25	-55.3	2.44e-22	-49.76	5.84e-24	-53.5
24	db/motif_databases/RNA/Ray2013_rbp_All_Species.meme	RNCMPT00078	TRA2	GAAGAAG	1909	3.4	1342	2.39	1.42	8.5	2.8e-24	-54.23	7.15e-22	-48.69	1.64e-23	-52.47
25	db/motif_databases/RNA/Ray2013_rbp_All_Species.meme	RNCMPT00067	SRSF9	GGRWGGA	50634	90.26	49607	88.43	1.02	0.11	1.49e-23	-52.56	3.79e-21	-47.02	8.33e-23	-50.84
26	db/motif_databases/RNA/Ray2013_rbp_All_Species.meme	RNCMPT00002	ANKHD1	AGACGUW	4872	8.68	3997	7.13	1.22	5.2	1.87e-22	-50.03	4.78e-20	-44.49	1.01e-21	-48.34
27	db/motif_databases/RNA/Ray2013_rbp_All_Species.meme	RNCMPT00106	SRSF1	GGAGGAM	5668	10.1	4752	8.47	1.19	7	2.32e-21	-47.51	5.93e-19	-41.97	1.21e-20	-45.86
28	db/motif_databases/RNA/Ray2013_rbp_All_Species.meme	RNCMPT00109	SRSF1	GGAGGRV	27201	48.49	25653	45.73	1.06	1.6	1.09e-20	-45.97	2.78e-18	-40.42	5.45e-20	-44.36
29	db/motif_databases/RNA/Ray2013_rbp_All_Species.meme	RNCMPT00108	SRSF1	GGAGGRV	22937	40.89	21429	38.2	1.07	2.4	1.75e-20	-45.49	4.46e-18	-39.95	8.46e-20	-43.92
30	db/motif_databases/RNA/Ray2013_rbp_All_Species.meme	RNCMPT00007	CG2950	CRACGAM	12003	21.4	10805	19.26	1.11	3.1	3.3e-19	-42.55	8.42e-17	-37.01	1.54e-18	-41.01
31	db/motif_databases/RNA/Ray2013_rbp_All_Species.meme	RNCMPT00107	SRSF1	GGAGGAN	2391	4.26	1840	3.28	1.3	9	3.03e-18	-40.34	7.74e-16	-34.8	1.37e-17	-38.83
32	db/motif_databases/RNA/Ray2013_rbp_All_Species.meme	RNCMPT00073	SRSF7	GACGACGR	580	1.03	333	0.59	1.74	12	9.81e-17	-36.86	2.5e-14	-31.32	4.3e-16	-35.38
33	db/motif_databases/RNA/Ray2013_rbp_All_Species.meme	RNCMPT00113	RBM4	GCGCGSG	7678	13.69	6788	12.1	1.13	3.7	1.17e-15	-34.38	2.99e-13	-28.84	4.97e-15	-32.93
34	db/motif_databases/RNA/Ray2013_rbp_All_Species.meme	RNCMPT00279	RBM47	GAUGAWN	26697	47.59	25404	45.29	1.05	2.7	5.19e-15	-32.89	1.32e-12	-27.35	2.14e-14	-31.48
35	db/motif_databases/RNA/Ray2013_rbp_All_Species.meme	RNCMPT00049	RBM28	GWGUAGW	24551	43.77	23322	41.57	1.05	1.7	6.18e-14	-30.41	1.58e-11	-24.87	2.48e-13	-29.03
36	db/motif_databases/RNA/Ray2013_rbp_All_Species.meme	RNCMPT00150	ESRP2	UGGGGAU	39275	70.01	38130	67.97	1.03	0.29	7.64e-14	-30.2	1.95e-11	-24.66	2.97e-13	-28.84
37	db/motif_databases/RNA/Ray2013_rbp_All_Species.meme	RNCMPT00138	RIN	RRAUGAUD	47454	84.59	46552	82.98	1.02	0.71	1.44e-13	-29.57	3.67e-11	-24.03	5.46e-13	-28.24
38	db/motif_databases/RNA/Ray2013_rbp_All_Species.meme	RNCMPT00230	Tb_0230	AGAAGGAC	18687	33.31	17548	31.28	1.06	3.1	1.85e-13	-29.32	4.72e-11	-23.78	6.82e-13	-28.01
39	db/motif_databases/RNA/Ray2013_rbp_All_Species.meme	RNCMPT00154	RBM5	GAAGGAG	2191	3.91	1754	3.13	1.25	8.1	7.53e-13	-27.91	1.92e-10	-22.37	2.71e-12	-26.64
40	db/motif_databases/RNA/Ray2013_rbp_All_Species.meme	RNCMPT00055	RBM5	GAAGGAA	25071	44.69	23897	42.6	1.05	3.1	8.24e-13	-27.82	2.1e-10	-22.28	2.89e-12	-26.57
41	db/motif_databases/RNA/Ray2013_rbp_All_Species.meme	RNCMPT00059	REF2	AGAAGGC	38306	68.29	37284	66.46	1.03	1.3	3.97e-11	-23.95	1.01e-08	-18.41	1.36e-10	-22.72
42	db/motif_databases/RNA/Ray2013_rbp_All_Species.meme	RNCMPT00040	MSI	AGUAGKW	34193	60.95	33129	59.06	1.03	0.44	4.64e-11	-23.79	1.18e-08	-18.25	1.55e-10	-22.59
43	db/motif_databases/RNA/Ray2013_rbp_All_Species.meme	RNCMPT00124	LARK	NCGCGCGG	6550	11.68	5879	10.48	1.11	4.7	9.18e-11	-23.11	2.34e-08	-17.57	2.99e-10	-21.93
44	streme_out/streme.xml	9-AGAAG	STREME-9	AGAAG	11922	21.25	11064	19.72	1.08	4.6	1.15e-10	-22.89	2.93e-08	-17.34	3.66e-10	-21.73
45	db/motif_databases/RNA/Ray2013_rbp_All_Species.meme	RNCMPT00134	B52	GGAGGGV	2397	4.27	1997	3.56	1.2	8.5	4.01e-10	-21.64	1.02e-07	-16.1	1.25e-09	-20.5
46	streme_out/streme.xml	10-AAUUU	STREME-10	AAUUU	31170	55.56	30161	53.77	1.03	3.1	7.46e-10	-21.02	1.9e-07	-15.48	2.27e-09	-19.9
47	db/motif_databases/RNA/Ray2013_rbp_All_Species.meme	RNCMPT00280	Rbm47	GAUGAWH	29962	53.41	28965	51.63	1.03	2.4	1.3e-09	-20.46	3.32e-07	-14.92	3.88e-09	-19.37
48	db/motif_databases/RNA/Ray2013_rbp_All_Species.meme	RNCMPT00020	FXR2	GGACRRG	9617	17.14	8952	15.96	1.07	4.8	4.79e-08	-16.85	1.22e-05	-11.31	1.4e-07	-15.78
49	db/motif_databases/RNA/Ray2013_rbp_All_Species.meme	RNCMPT00131	CG17838	GAAAUUK	23685	42.22	22845	40.72	1.04	2.1	1.85e-07	-15.51	4.71e-05	-9.96	5.28e-07	-14.45
50	db/motif_databases/RNA/Ray2013_rbp_All_Species.meme	RNCMPT00052	RBM4	GCGCGGG	5778	10.3	5290	9.43	1.09	4.1	5.4e-07	-14.43	0.000138	-8.89	1.51e-06	-13.4
51	db/motif_databases/RNA/Ray2013_rbp_All_Species.meme	RNCMPT00081	UNC-75	UGUUGUG	2669	4.76	2349	4.19	1.14	7.9	2.02e-06	-13.11	0.000516	-7.57	5.56e-06	-12.1
52	db/motif_databases/RNA/Ray2013_rbp_All_Species.meme	RNCMPT00272	SRP54	GUAGGDR	41061	73.2	40384	71.99	1.02	0.48	3.02e-06	-12.71	0.000771	-7.17	8.15e-06	-11.72
53	db/motif_databases/RNA/Ray2013_rbp_All_Species.meme	RNCMPT00157	PABPN1	AGAAGAN	2688	4.79	2378	4.24	1.13	8.7	4.41e-06	-12.33	0.00113	-6.79	1.17e-05	-11.36
54	db/motif_databases/RNA/Ray2013_rbp_All_Species.meme	RNCMPT00023	HNRNPA1L2	KUAGGGW	166	0.3	94	0.17	1.76	12	4.6e-06	-12.29	0.00117	-6.75	1.19e-05	-11.34
55	db/motif_databases/RNA/Ray2013_rbp_All_Species.meme	RNCMPT00105	PUM	UGUAAUU	452	0.81	328	0.58	1.38	10	4.75e-06	-12.26	0.00121	-6.72	1.21e-05	-11.32
56	db/motif_databases/RNA/Ray2013_rbp_All_Species.meme	RNCMPT00148	ROX8	CCAUUUU	8361	14.9	7851	14	1.06	5.6	7.72e-06	-11.77	0.00197	-6.23	1.93e-05	-10.85
57	db/motif_databases/RNA/Ray2013_rbp_All_Species.meme	RNCMPT00165	TIA1	UUUUUUY	29705	52.95	29032	51.75	1.02	0.73	2.95e-05	-10.43	0.00752	-4.89	7.25e-05	-9.53
58	db/motif_databases/RNA/Ray2013_rbp_All_Species.meme	RNCMPT00127	RBP1-LIKE	AUCADCG	20936	37.32	20311	36.21	1.03	3.2	5.58e-05	-9.79	0.0142	-4.25	0.000135	-8.91
59	db/motif_databases/RNA/Ray2013_rbp_All_Species.meme	RNCMPT00215	PCBP3	HUUUCCCU	10565	18.83	10072	17.95	1.05	4.9	7.49e-05	-9.5	0.0191	-3.96	0.000178	-8.63
60	db/motif_databases/RNA/Ray2013_rbp_All_Species.meme	RNCMPT00217	Tb_0217	CUKUUGU	11361	20.25	10861	19.36	1.05	5.4	9.27e-05	-9.29	0.0236	-3.74	0.000215	-8.44
61	db/motif_databases/RNA/Ray2013_rbp_All_Species.meme	RNCMPT00171	PABPC5	AGAAAAU	2927	5.22	2654	4.73	1.1	7.5	9.36e-05	-9.28	0.0239	-3.74	0.000215	-8.44
62	db/motif_databases/RNA/Ray2013_rbp_All_Species.meme	RNCMPT00009	CG33714	BGGCGUG	3867	6.89	3559	6.34	1.09	6.7	0.000113	-9.08	0.0289	-3.54	0.000256	-8.27
